# Organic matter degradation in the deep, sulfidic waters of the Black Sea: Insights into the ecophysiology of novel anaerobic bacteria

**DOI:** 10.1101/2023.09.28.559987

**Authors:** Subhash Yadav, Michel Koenen, Nicole J Bale, Wietse Reitsma, Julia C Engelmann, Jaap S. Sinninghe Damsté, Laura Villanueva

## Abstract

Our knowledge about the physiology of deep sea (>1,000 m) microorganisms involved in organic matter (OM) degradation is still scare due to the lack of available isolates, especially from sulfidic environments. In this study, we successfully cultivated and characterized the physiology of a wide range of novel piezotolerant anaerobic bacteria affiliated with the phyla *Fusobacteriota*, *Bacillota*, *Spirochaetota*, *Bacteroidota*, *Cloacimonadota*, *Planctomycetota*, *Mycoplasmatota* and *Chloroflexota* involved in OM degradation in deep sulfidic waters of the Black Sea. The novel taxa are specialized in degrading specific types of OM and cover a wide range of physiological categories, including primary degraders, fermenters, and terminal oxidizers. This is the first report which demonstrates this for such a diverse physiological group from any sulfidic marine habitat. Collectively, this study provides a step forward in our understanding of the microbes thriving in the extreme conditions of the deep sulfidic waters of the Black Sea.
