## Supplementary material for "Organic matter degradation in the deep, sulfidic waters of the Black Sea: Insights into the ecophysiology of novel anaerobic bacteria": Table S42-S49

### Sheet: Table S42
Table S42: Core lipid composition of strains S5, Psychrilyobacter piezotolerans BL5, Psychrilyobacter atlanticus JCM 14977T and Psychrilyobacter piezotolerans SD5T released by base hydrolysis; CLs = core lipids.; 0.1 MPa refers to the atmospheric pressure; 20 and 30 MPa refers to elevated hydrostatic pressure.
		S5	*BL5	*P. atlanticus JCM 14977T	*SD5T
		0.1 MPa	0.1 MPa	0.1 MPa	0.1 MPa	20 MPa	30 MPa
CLs	C11:0	-	-	0.5	-	-
	C12:0	1	1.1	0.6	1.4	1.4
	C12:1	1.3	-	0.2	-	-	-
	C13:0	0.3	0.3	0.2	0.4	0.5	0.6
	C14:1 ω6C	-	-	-	-	-	0.9
	C14:1 ω 7C	0.6	0.6	-	0.6	0.9
	C14:1 ω 9C	0.9	0.9	-	1.1	0.9	0.7
	C14:0	10.6	10.9	7.5	10.6	8.7	6.4
	C15:1 ω7C	0.1	0.1	-	0.1	0.2	8.1
	C15:1 ω9C	2.1	2.2	-	2.2	4.7	0.5
	C15:0	1.5	1.4	2.2	1.5	2	2.9
	C16:1 ω9C	22.1	23	23.1	23.1	22.9	36.7
	C16:1 ω11C	0.4	0.5	-	0.2	0.4	1.1
	C16:0	36.5	36	41.5	36.7	34.2	18.4
	C17:1 ω9C	-	0.5	0.9	0.4	1.4	1.4
	C17:1 ω11C	0.7	0.5	1.2	0.5	1.4	3.3
	C17:0	1.2	1.2	2.5	1.1	2.9	1.9
	C18:1 ω9C	0.4	0.4	0.5	0.2	0.4	2
	C18:1 ω11C	0.3	1.3	1.9	0.9	1.6	1.5
	C18:1 ω13C	-	-	-	0.3	-
	C18:0	1.6	1.5	1.6	0.9	2	2.7
	Σ saturated FAs	52.8	52.4	56.6	52.6	51.7	32.9
	Σ unsaturated FAs	31.8	30	27.8	29.6	34.8	56.2
Hydroxy FAs	β-OH C10:0	0.4	0.5	0.4	0.6	0.5	-
	β-OH C11:0	0.4	0.5	0.5	0.5	0.6	0.2
	β-OH C12:1	0.5	0.4	-	0.7	0.4	0.4
	β-OH C12:0	4.6	5.3	3.6	5.7	4.1	1.7
	β-OH C13:0	0.7	0.5	0.6	0.6	0.6	0.8
	β-OH C14:0	2.2	3	1.8	2.5	1.7	2.3
	β-OH C15:0	0.3	0.4	0.9	0.4	0.5	0.8
	β-OH C16:1	0.2	0.2	-	0.3	0.2	0.8
	β-OH C16:0	4	4.9	5.1	4.8	3.5	2.3
	β-OH C17:0	0.1	0.1	0.4	0.1	0.3	0.4
	β-OH C18:0	-	0.1	0.8	0.1	0.1	-
	3-Methoxy C11:0	0.1	0.1	-	1.1	0.1	-
	3-Methoxy C12:0	1.1	1.1	-	0.8	1	-
	Di-hydroxy FAs	0.5	0.6	-		0.3	-
	Σ hydroxy FAs	14.6	17.7	14.1	18.2	13.9	9.7
*Data taken from Yadav et al., 2021.
Yadav S, Koenen M, Bale N, Sinninghe Damsté JS, Villanueva L. The physiology and metabolic properties of a novel, low-abundance Psychrilyobacter species isolated from the anoxic Black Sea shed light on its ecological role. Environ Microbiol Rep. 2021;13:899-910.

### Sheet: Table S43
	Table S43: The relative abundance of the intact polar lipids, grouped by headgroup. PEs, phosphatidylethanolamine; PGs, phosphatidylglycerol; PCs, phosphatidylcholine. The acyl moieties of the most abundant species of each polar head group are given.
	Polar head group	Acyl moieties of abundant species	S5 (0.1 MPa)	*SD5T (0.1 MPa)	*SD5T (20 MPa)	*SD5T (30 MPa)	*BL5
	PEs	C16:0, C12:0
		C16:1, C14:0	15	14.7	15.9	15.1	13.8
		C16:1, C16:0
		C16:0, C16:0
	PGs	C16:0, C15:1
		C16:1, C14:0	20.4	18.6	24.4	50.8	18.4
		C16:1, C16:0
		C16:1, C16:1
	PCs	C16:1, C18:1
		C16:1, C16:0	16.5	17.8	6	7.6	18.2
		C16:1, C16:1
	Cardiolipins	C16:0, C16:1, C16:0, C12:0
		C16:0, C16:1, C16:1, C14:0	25.2	23.7	28.6	18.7	21.2
		C16:0, C16:1, C16:0, C15:1
		C16:0, C16:1, C16:1, C16:0
	Lyso PEs	C16:0	11.3	11.2	9	4.2	11.7
	Lyso PCs	C16:0	-	-	-	-	3.8
		C18:0
	Lyso Cardiolipins	C16:0, C16:1, C16:0	11.4	13.9	16.2	3.6	12.9
		C16:0, C16:1, C16:1
	*Data taken from Yadav et al., 2021.
	Yadav S, Koenen M, Bale N, Sinninghe Damsté JS, Villanueva L. The physiology and metabolic properties of a novel, low-abundance Psychrilyobacter species isolated from the anoxic Black Sea shed light on its ecological role. Environ Microbiol Rep. 2021;13:899-910.

### Sheet: Table S44
	Table S44: Core lipid composition (%) of Clostridiales bacterium strain A1T and Fusibacter paucivorans DSM 12116T.
	CLs	Strain A1T	#Fusibacter paucivorans DSM 12116T
	C12:0	-	1.9
	C13:1	-	0.5
	C14:0	13	8.3
	C14:1 ω5C	-	1.5
	iso C15:0	3	-
	C15:0	0.9	-
	C16:1 ω5C	1.8	0.6
	C16:1 ω9C	11.4	10.7
	C16:0	17.8	6.3
	C16:1 ω7C/ iso-C15:0 2OH	-	12.5
	iso-C17:1 and/or anteiso-C17:1 B	-	35.3
	C18:2	6.7	-
	C18:1 ω7C	10	1
	C18:1 ω9C	2.8	1.4
	C18:0	16.2	0.9
	iso-C18:1 H	-	0.5
	iso-C19:1 I	-	2.6
	C16:0 dimethylacetal	10	-
	C18:1 dimethylacetal	2.5	-
	C18:0 dimethylacetal	3.8	-
	Unknown	-	15
	#, Data taken from Hania et al., 2012; CLs, core lipids; -, not detected.
	Ben Hania W, Fraj B, Postec A, Fadhlaoui K, Hamdi M, Ollivier B, Fardeau ML. Fusibacter tunisiensis sp. nov., isolated from an anaerobic reactor used to treat olive-mill wastewater. Int J Syst Evol Microbiol. 2012;62:1365-1368.

### Sheet: Table S45
	*Table S45: Core lipid composition of Oceanispirochaeta strains M1T, and M2 released by base hydrolysis.
		Strain M1T (0.1 MPa)	Strain M1T (20 MPa)	Strain M2
	C12:0	0.264961	0.239399	0.311891
	iso-C13:0	20.6111	12.1871	22.2749
	anteiso-C13:0	1.0557	0.69791	1.10916
	C13:0	0.165601	0	0.177388
	iso-C14:0	0.859053	1.05194	0.847953
	C14:0	15.6141	9.19659	15.384
	anteiso-C15:1 ∆9	0.405722
	iso-C15:0	15.598	24.2788	18.1404
	anteiso-C15:0	4.19177	7.19314	4.16569
	C15:0	0.993604	1.23149	0.920078
	iso-C16:0	0.200791	0.333739	0.192982
	C16:1 ω7	4.76102	2.23068	4.51852
	C16:1 ω5	0.736923	0.270846	0.762183
	C16:0	14.6474	16.5287	13.7719
	iso-C17:1 ω8	2.65375	2.67904	2.5692
	anteiso-C17:1 ω8	0.391231	0.336106	0.389864
	iso-C17:1 ω6		0.168053
	iso-C17:0	1.20267	1.88882	1.05653
	anteiso-C17:0	0.281521	0.65632	0.307992
	C17:1 ω8		0.3662
	C17:0	0.269101	0.462568	0.241715
	C18:1 ω9	0.318781	0.245486
	C18:1 ω7		0.19578	0.444444
	C18:0	0.809373	3.45811	0.664717
	Alcohols
	iso- 1-OH C13:0	0.471962		0.45809
	1-OH C14:0	2.75259
	iso- 1-OH C15:0	1.00809		0.937622
	1-OH C15:0	0.200791		0.177388
	1-OH C16:0	2.21698	1.1057	2.02534
	iso- 1-OH C17:1	0.264961
	iso- 1-OH C17:0	0.192511		0.17154
	1-OH C18:0		0.938324
	Dimethylacetals
	C14:0 dimethylacetal	0.242191
	iso- C15:0 dimethylacetal	0.180091
	C16:0 dimethylacetal	0.161461
	Monoalkyl Glycerol Ether
	C14:1 1-MGE	2.85868	3.23392	3.79142
	C14:0 1-MGE	0.221491
	iso- C15:1 1-MGE	1.61875	3.5068	2.09747
	C15:1 1-MGE	0.180091	0.639075	0.233918
	C16:1 1-MGE	1.39726	4.23007	1.85575
	iso- C17:1 1-MGE		0.449381
		* Empty cell refers to the the absence

### Sheet: Table S46
	Table S46: Accurate masses of the molecular ions of the intact polar lipids (UHPLC-HRMS) identified and their relative abundance (in percent of total peak area HPLC-ITMS).
			Mass	AEC	Δ mmu	Relative abundance
						M1T	M2
	Hexose	DAG 33:1	760.594	C42H82NO10+	0.5	0.2	0.2
	All [M+NH4]+	DAG 32:1	746.578	C41H80NO10+	0.2	0.5	0.6
		DAG 31:1	734.578	C40H80NO10+	0.1	0.3	0.3
		DAG 31:1	732.562	C40H78NO10+	0	0.9	1
		DAG 30:0	720.562	C39H78NO10+	0	0.5	0.5
		DAG 30:1	718.547	C39H76NO10+	0.3	0.8	0.8
		DAG 29:0	706.546	C38H76NO10+	0	1.7	1.6
		DAG 28:0	692.531	C37H74NO10+	0.5	2.3	2.5
		DAG 27:0	678.516	C36H72NO10+	0.5	3.6	3.4
		DAG 26:0	664.5	C35H70NO10+	0.4	0.7	0.6
			sum			11.4	11.6
	Lyso-Hexose	FA 17:1	522.364	C26H52NO9+	0	nd	nd
	All [M+NH4]+	FA 16:1	508.347	C25H50NO9+	0.9	nd	nd
		FA 15:0	496.347	C24H50NO9+	1	nd	nd
			sum			0	0
	PCs	DAG 34:1	760.585	C42H83NO8P+	0.1	0.3	0.4
	All [M]+	DAG 34:2	758.569	C42H81NO8P+	0	1.1	1.4
		DAG 32:2	730.538	C40H77NO8P+	0.1	1.3	1.6
			sum			2.7	3.4
	PGs	DAG 31:1	724.513	C37H75NO10P+	0.8	0.2	0.3
	All [M+NH4]+	DAG 30:0	712.512	C36H75NO10P+	0.5	0.5	0.5
		DAG 29:0	698.482	C35H73NO10P+	0.2	2	2.3
		DAG 28:0	684.481	C34H71NO10P+	0.5	0.9	1
			sum			3.6	4.1
	Hexose-tetradecanoyl	DAG 31:0	944.775	C54H106NO11+	0.5	0.2	0.2
	All [M+NH4]+	DAG 30:0	930.76	C53H104NO11+	0.3	0.4	0.5
		DAG 29:0	916.744	C52H102NO11+	0.5	1.2	1.4
		DAG 28:0	902.728	C51H100NO11+	1	0.5	0.6
		DAG 27:0	888.712	C50H98NO11+	1.1	1.1	1.4
		DAG 26:0	874.697	C49H96NO11+	0.6	0.1	0.1
			sum			3.6	4.3
	Unknown phospho-sugar lipid		752.544	C39H79NO10P+	0	0.7	0.7
	All [M+NH4]+		738.528	C38H77NO10P+	0.3	1.7	1.2
			724.512	C36H75NO10P+	0	4	3.1
			710.497	C35H73NO10P+	0.4	3.1	1.8
			696.481	C34H71NO10P+	0.1	3.5	1.9
			sum			13	8.7
	AEG-cardiolipins	AEG/AEG 63:3	1305.96	C72H139O15P2+	1.9	0.6	1.1
	[M+H]+	AEG/AEG 62:2	1293.96	C71H139O15P2+	0.3	1.1	1.1
		AEG/AEG 62:3	1291.94	C71H137O15P2+	0.3	0.8	0.8
		AEG/AEG 61:2	1279.94	C70H137O15P2+	0.5	2.4	1.8
		AEG/AEG 61:3	1277.93	C70H135O15P2+	0.4	1.6	1.6
		AEG/AEG 60:2	1265.93	C69H135O15P2+	0.1	1.9	2.4
		AEG/AEG 60:3	1263.91	C69H133O15P2+	0.5	1.9	2
		AEG/AEG 59:2	1251.91	C68H133O15P2+	0.1	2.2	2.4
		AEG/AEG 59:3	1249.9	C68H131O15P2+	0.2	1.8	2.3
		AEG/AEG 58:2	1237.9	C67H131O15P2+	0.3	3.6	3.9
		AEG/AEG 57:2	1223.88	C66H129O15P2+	0.1	4	4
		AEG/AEG 56:2	1209.86	C65H127O15P2+	0.4	0.4	3.4
		AEG/AEG 55:2	1195.85	C64H125O15P2+	0.3	1.7	1.8
			sum			24	28.6
	Lyso-cardiolipins	DAG+FA 44:0	1059.69	C53H105O16P2+	0.9	1.3	1.5
	[M+H]+	DAG+FA 43:0	1045.67	C52H103O16P2+	0.2	0.9	1.2
		DAG+FA 42:0	1031.66	C51H101O16P2+	0.7	3.1	2.8
		AEG+FA 45:1	1057.71	C54H107O15P2+	0.8	0.9	0.9
		AEG+FA 45:2	1055.69	C54H105O15P2+	1	1.9	1.5
		AEG+FA 44:1	1043.69	C53H105O15P2+	1	2.5	2.2
		AEG+FA 43:1	1029.68	C52H103O15P2+	1	1.8	1.9
		AEG+FA 42:1	1015.66	C51H101O15P2+	0.7	3.3	2.8
		AEG+FA 41:1	1001.65	C50H99O15P2+	0.8	2.1	1.7
		AEG+FA 40:1	987.63	C49H97O15P2+	0	1.8	1.6
		sum				19.6	18
	Cardiolipins	sum				22.1	21.3
	mmu = milli mass unit, Δ mmu = (measured mass – calculated mass) x 1000. nd = not detected. DAG = diacyl glycerol; AEG = mixed acyl/ether glycerol; FA = fatty acid.

### Sheet: Table S47
	Table S47: Core lipid compositions (%) of Ancylomarina euxinus sp. strains M2P, M1PT, M3P and Labilibaculum euxinus sp. strains SYP, A4T and 44.
	Core lipids	Relative abundance
		M2P	*M1PT	*M3P	SYP	*A4T	*44
	C12:0	0.1	0.1	-	-	0.3	0.1
	iso-C13:0	0.6	0.5	0.7	0.7	0.4	1
	anteiso-C13:0	-	-	-	-	0.1	0.2
	C14:0	0.9	1	1	1	0.1	0.3
	iso-C15:1ω8	8.2	8.6	11.9	12.2	3.5	4
	anteiso-C15:1ω8	0.4	0.5	0.4	0.4	0.5	0.3
	iso-C15:0	33.4	33.8	33.7	34.4	45.5	44.7
	anteiso-C15:0	0.9	1	1.2	1.2	7.7	6.3
	C15:0	1.3	1.2	1.1	1.1	1.7	1.5
	iso-C16:0	-	-	-	-	0.3	0.4
	C16:1ω5	-	0.1	-	-	-	-
	C16:1ω7	1.2	1.2	1.9	1.9	0.5	0.4
	C16:0	1.8	2.6	1.9	2.2	2.2	1.8
	iso-C17:1ω6C	-	1.3	-	-	0.1	-
	iso-C17:1ω8C	14	13.4	17.7	18.1	1.5	2
	anteiso-C17:1ω8C	1.9	1.8	2.2	2.2	0.5	0.3
	iso-C17:0	0.9	1	1	1	0.9	1.1
	anteiso-C17:0	0.1	0.1	0.1	0.1	0.2	0.2
	C17:1ω6C	0.1	0.1	0.1	0.1	-	-
	C17:0	-	-	-	-	0.1	0.2
	C18:1ω7C	0.1	0.1	-	-	-	-
	C18:1ω9C	-	0.1	-	-	-	-
	iso-C19:0	-	-	-	-	-	-
	iso-C19:0	-	-	-	-	-	-
	β-OH C14:0	0.3	0.2	0.2	0.3	-	-
	iso-β-OH C15:1ω8	0.7	0.7	1.2	1.2	0.1	-
	iso-β-OH C15:0	13.5	13.5	13.1	12.9	8.7	10.6
	anteiso-β-OH C15:0	0.2	0.3	0.3	0.3	0.7	1.1
	β-OH C15:0	0.3	0.2	0.1	0.1	-	-
	iso-β-OH C16:0	0.2	0.2	0.1	0.2	0.6	0.7
	β-OH C16:0	2.1	2	0.4	0.4	1.5	1.5
	iso-β-OH C17:1ω8	0.9	0.9	0.1	0.2	0.1	0.1
	anteiso-β-OH C17:1ω8	0.2	0.2	-	-	-	-
	iso-β-OH C17:0	14	12.3	2.3	2.3	18.3	16
	anteiso-β-OH C17:0	0.4	0.3	0.1	0.1	3.4	2.9
	β-OH C17:0	0.2	0.2	0.2	-	0.2	0.2
	Unknown A	-	-	0.6	0.4	0.3	0.7
	Unknown B	-	0.6	0.1	0.1	0.1	0.2
	*Data taken from Yadav et al., 2021.
	Yadav S, Villanueva L, Bale N, Koenen M, Hopmans EC, Damsté JS. Physiological, chemotaxonomic and genomic characterization of two novel piezotolerant bacteria of the family Marinifilaceae isolated from sulfidic waters of the Black Sea. Syst Appl Microbiol. 2020;43:126122.

### Sheet: Table S48
Table S48: Core lipid composition of (1) Pseudodesulfovibrio sp. strain S3T, (2) Pseudodesulfovibrio sp. strain S3-i, and (3) Pseudodesulfovibrio indicus DSM 101483T released by base hydrolysis.
	CLs	1	2	3
	iso-C13:0	-	0.5	0.2
	iso-C14:0	0.4	0.1	0.1
	C14:0	0.4	0.3	0.1
	iso-C15:1	0.1	0.2	0.1
	iso-C15:0	25.6	21.9	20.3
	anteiso-C15:0	8.6	17.1	17.4
	iso-C16:1ω7t	1.2	-	-
	iso-C16:0	2.7	0.3	0.2
	C16:1	0.2	0.1	0.1
	C16:0	9.6	4	2.7
	iso-C17:1ω8	4.6	7.1	6.3
	iso-C17:1ω8t	9.4	3.2	5
	anteiso-C17:1ω8	1.1	1.2	1.3
	iso-C17:0	20.2	20.8	24.1
	anteiso-C17:0	2.8	3.8	4.2
	iso-C18:1	-	9.4	8.2
	iso-C18:1	-	0.7	0.5
	iso-C18:0	0.7	0.1	0.1
	C18:1	0.8	0.3	0.3
	C18:0	6	1.7	1.3
	iso-C19:1ω8t	1.2	2.5	3
	iso-C19:1	-	-	0.7
	iso-C19:0	1.1	1.3	1.3
	anteiso-C19:0	0.3	0.4	0.3
	iso-C15:0 B-OH	0.1	1.4	0.6
	iso-C17:0 B-OH	0.1	0.3	0.4
	CLs, core lipids.

### Sheet: Table S49
	Table S49: Core lipid composition (%) of Lutibacter sp. strain B1T, strain B2 and Lutibacter profundi DSM 100437T.
	Core lipids	Relative abundance (%)
		*B1T	*B2	L. profundi DSM 100437T
	iso C13:0	4.1	3.8	0.4
	anteiso C13:0	0.3	0.4	0.4
	iso C14:0	0.7	0.7	1.3
	C14:0	0.2	0.2	0.5
	iso C15:1 ω11c	18.8	18.1	9.3
	anteiso C15:1 ω11c	1.1	1.4	1.6
	iso C15:0	29	27.6	27.9
	anteiso C15:0	3.4	3.3	17.3
	C15:1 ω9c	-	-	1.8
	C15:0	1.6	1.5	2.9
	iso C16:1 ω9c	-	-	3.2
	C16:1 ω9c	-	-	1.1
	iso C16:0	0.5	0.5	2.6
	C16:0	-	-	2.3
	iso C17:1 ω11c	0.2	0.2	1.3
	iso C17:0	1.1	1	0.5
	anteiso C17:0	0.1	0.1	0.6
	Hydroxy fatty acids
	iso β-OH C14:0	0.3	0.3	0.8
	iso β-OH C15:0	11.9	10.9	6.1
	iso α-OH C15:0	3.5	4.4	-
	anteiso β-OH C15:0	0.3	0.3	1.7
	iso β-OH C16:0	0.8	0.8	1.6
	iso β-OH C17:0	2.5	2.5	2.2
	anteiso β-OH C17:0	0.3	0.3	1.1
	Glycine β-hydroxy fatty acids amides
	Glycine iso β-OH C15:0 amide	1.7	1.9	-
	Glycine iso β-OH C16:0 amide	2	2.4	0.8
	Glycine β-OH C16:0 amide	1.3	1.6	0.2
	Glycine iso β-OH C17:0 amide	11.8	13.1	2.9
	Glycine anteiso β-OH C17:0 amide	1.1	1.2	1.5
	*Data taken from Bale et al., 2020.
	Bale NJ, Koenen M, Yadav S, Hopmans EC, Villanueva L, Sinninghe Damsté JS, Schouten S. Diagnostic amide products of amino lipids detected in the microaerophilic bacteria Lutibacter during routine fatty acid analysis using gas chromatography. Org Geochem. 2020;144:104027.
